# Microglia control small vessel calcification via TREM2

**DOI:** 10.1101/829341

**Authors:** Yvette Zarb, Sina Nassiri, Sebastian Guido Utz, Johanna Schaffenrath, Elisabeth J. Rushing, K. Peter R. Nilsson, Mauro Delorenzi, Marco Colonna, Melanie Greter, Annika Keller

## Abstract

Microglia participate in CNS development and homeostasis and are often implicated in modulating disease processes in the CNS. However, less is known about the role of microglia in the biology of the neurovascular unit (NVU). In particular, data are scant on whether microglia are involved in CNS vascular pathology. In this study, we use a mouse model of primary familial brain calcification (PFBC) – *Pdgfb^ret/ret^* to investigate the role of microglia in calcification of the NVU. We report that microglia enclosing vessel-calcifications, coined calcification-associated microglia (CAM), display a distinct activation signature. Pharmacological ablation of microglia with the CSF1R inhibitor - PLX5622 leads to aggravated vessel calcification. Additionally, depletion of microglia in wild-type and *Pdgfb^ret/ret^* mice causes the development of bone protein (osteocalcin, osteopontin) containing axonal spheroids in the white matter. Mechanistically, we show that microglia require functional TREM2 for controlling vessel-associated calcification. In conclusion, our results demonstrate that microglial activity in the setting of pathological vascular calcification is beneficial. In addition, we identify a new, previously unrecognized function of microglia in halting the expansion of ectopic calcification.
