## Supplementary Table 5 for "Microglia control small vessel calcification via TREM2"

### Sheet: Venn diagram_genes_shared
Upregulated genes					Downregulated genes
Calcification-prone region		Non-calcification-prone region			Calcification-prone region		Non-calcification-prone region
1700037C18Rik		Adgrl4			Ace2		Abcc9
Aldh3b1		Adh1			Abcc9		Ace2
B3gnt5		Ajuba			Adam33		Adamts17
Bcl2a1b		Angpt2			Cyp4f15		Art3
Bdh2		Aplnr			Dmp1		Atp13a5
Bloc1s2-ps		Atoh8			Ermap		Ccbe1
C1qa		Atp2a1			Itga7		Cyp4f15
Cd68		Bmx			Kcne4		Egfl6
Cdh26		Bst2			Kcnj8		Egflam
Clec14a		Ccne2			Rgs5		Fosb
Clec5a		Cd38			Rhcg		Glt8d2
Clec7a		Cd93			Sgk1		Gm49353
Cst7		Cdh26			Tdrd6		Higd1b
Ctgf		Clec14a			Tnnt1		Itga4
Ctla2a		Clec2d			Vrk2		Kcnj8
Dnaic2		Ctla2a					Lpl
Edn1		Dnaic2					Mcub
Eng		Edn1					Nr4a3
Eno1b		Eng					Pcdh19
Fam167a		Fgfbp1					Rgs5
Fcgr2b		Fmo2					St8sia6
Fgfbp1		Galnt15					Ttr
Fmo2		Gbp2					Zap70
Foxm1		Gbp6
Fxyd1		Gdpd5
Gbp5		Gfap
Gbp6		Gkn3				transcript	Shared transcript
Gm13453		Gprc5c				transcript	Microglia-associated transcript
Gm3325		H2-D1
Gm4739		H2-K1					Sigificance criteria
Gm7367		H2-Q4					FDR<0.05 and fold change>2
H2-Q7		H2-Q5
Hist1h1c		H2-Q6
Hist1h1e		H2-Q7
Hist1h2ac		Hist1h1c
Hist1h2be		Hist1h1e
Hist1h2bg		Hist1h2ac
Hist1h4h		Hist1h2be
Hist1h4i		Hist1h4h
Hist1h4j		Hist1h4i
Hist2h3c2		Hist2h3c2
Hk3		Id3
Hmgb2		Ifi47
Hmox1		Ifit3
Ifit3		Iigp1
Ifit3b		Il17rc
Itgax		Itm2a
Itgb2		Kdr
Itgb5		Ky
Lag3		Lcat
Lpar6		Lpar6
Lpl		Ly6g6e
Lrrc51		Metrn
Mdk		Myct1
Mecom		Myzap
Myo1f		Pdgfd
Pla2g5		Pkd2l1
Plce1		Ptgis
Prex2		Ptprb
Prss35		Robo4
Rhobtb1		Slc16a4
Rhoh		Slc25a21
Sh3bp1		Slc39a8
Slc10a4		Slco1a4
Slc16a3		Tdrd6
Slc16a6		Tm4sf1
Slc2a5		Tnfsf10
Slc6a4		Trim34a
Tm4sf1		Ttpa
Tmco4		Usp18
Tmem52		Vwf
Tph2
Trim34a
Ttll12
Tyrobp
Ucma
Vit
